# The phytopathogenic nature of *Dickeya aquatica* 174/2 and the dynamic early evolution of *Dickeya* pathogenicity

**DOI:** 10.1101/568105

**Authors:** Alexandre Duprey, Najwa Taib, Simon Leonard, Tiffany Garin, Jean-Pierre Flandrois, William Nasser, Céline Brochier-Armanet, Sylvie Reverchon

## Abstract

**Originality-Significance statement:** Although the reach of large-scale comparative studies has spread exponentially over the years, the phytopathogenic *Dickeya* group remains overlooked. In this work, we sequence the complete genome of *Dickeya aquatica* type strain, a species isolated from water that was first assumed to be non-phytopathogenic. We show that the proteome of *D. aquatica* contains a wide number of proteins involved in *Dickeya* virulence, including plant cell wall degrading enzymes, suggesting that this species could be in fact pathogenic. Using experimental approaches, we confirm this prediction and uncover the particular affinity of *D. aquatica* for acidic fruits. In-depth phylogenomic analyses reveal that *Dickeya* species display a great degree of genetic plasticity in the pathogenicity determinants, explaining how this bacterial group was able to colonize a wide variety of plants growing in different climates. These observations greatly advance our understanding of how bacteria adapt to new ecological niches.

**Summary:** *Dickeya* is a genus of phytopathogenic enterobacterales causing soft rot in a variety of plants (e.g. potato, chicory, maize). Among the species affiliated to this genus, *Dickeya aquatica*, described in 2014, remained particularly mysterious because it had no known host. Furthermore, while *D. aquatica* was proposed to represent a deep-branching species among *Dickeya* genus, its precise phylogenetic position remained elusive.

Here, we report the complete genome sequence of the *D. aquatica* type strain 174/2. We demonstrate the affinity of *D. aquatica*^T^ for acidic fruits such as tomato and cucumber, and show that exposure of this bacterium to acidic pH induces twitching motility. An in-depth phylogenomic analysis of all available *Dickeya* proteomes pinpoints *D. aquatica* as the second deepest branching lineage within this genus and reclassifies two lineages that likely correspond to new genomospecies (gs.): *Dickeya* gs. poaceaephila (*Dickeya* sp NCPPB 569) and *Dickeya* gs. undicola (*Dickeya* sp 2B12), together with a new putative genus, tentatively named *Prodigiosinella*. Finally, from comparative analyses of *Dickeya* proteomes we infer the complex evolutionary history of this genus, paving the way to study the adaptive patterns and processes of *Dickeya* to different environmental niches and hosts. In particular, we hypothetize that the lack of xylanases and xylose degradation pathways in *D. aquatica* could reflects adaptation to aquatic charophyte hosts which, in contrast to land plants, do not contain xyloglucans.
