## Supplementary Table S1 for "The phytopathogenic nature of *Dickeya aquatica* 174/2 and the dynamic early evolution of *Dickeya* pathogenicity"

### Sheet: Feuil1 - Tableau 1
	D. aquatica	D. paradisiaca	D. zeae	D. chrysanthemi	D. solani	D. dianthicola	D. dadantii	D. fangzhongdai
Hosts or habitats	Water	Banana, maize	Maize, potato, pineapple, banana, tobacco, rice,Brachiaria, Chrysanthemum	Chicory, tomato, sunflower, artichoke,Chrysanthemumspp,Parthenium, Philodendron	Potato, Hyacinth	Potato, tomato, chicory, arichoke,Dianthus spp, Dahlia, Kalanchoe	Pineapple, potato, sweet potato, banana, maize,Dianthus spp, Philodendron, Pelargonium, Saintpaulia	Pear tree Phalaenopsis orchids
Growth at 39°C	+	+	+	+	+	-	+	+
D-Arabinose	-	+	+	-	+	-	+	+
D-Tartrate	ND	+	-	-	ND	+	-	ND
Melibiose	+	variable	+	+	+	variable	+	+
Mannitol	-	-	+	+	+	+	+	+
Gentiobiose	-	+	-	-	w	-	+	-
5-Keto-D-gluconate	-	+	-	-	-	-	-	-
Predominant fatty acid profil	C16 : 1ω7c/C16 : 1ω7c and C16 : 0 and C18 : 1ω7c	not found in the literature	C16 : 1ω7c/C16 : 1ω6c, C16 : 0 and C18 : 1ω7c	C16 : 1ω7c/C16 : 1ω6c, C16 : 0 and C18 : 1ω7c	C16 : 1ω7c/C16 : 1ω6c, C16 : 0 and C18 : 1ω7c	C16 : 1ω7c/C16 : 1ω6c, C16 : 0 and C18 : 1ω7c	C16 : 1ω7c/C16 : 1ω6c, C16 : 0 and C18 : 1ω7c	C16 : 1ω7c/C16 : 1ω6c, C16 : 0 and C18 : 1ω7c
