## Supplementary Table S2 for "The phytopathogenic nature of *Dickeya aquatica* 174/2 and the dynamic early evolution of *Dickeya* pathogenicity"

### Sheet: Feuil1
Genomic features	Dickeya aquatica 174/2	Dickeya paradisiaca Ech703	Dickeya zeae EC1	Dickeya zeae Ech586	Dickeya chrysanthemi Ech1591	Dickeya fangzhongdai Nd14b	Dickeya solani IPO2222	Dickeya dadantii 3937
Genome size (bp)	4,501,560	4,679,450	4,532,364	4,818,394	4,813,854	5,052,868	4,919,833	4,922,802
G+C content	54.6%	0.55	53.4%	53.6%	54.5%	56.9%	56.2%	56.3%
Number of coding bases	3, 844, 884 (85%)	3,923,511 (84%)	3,809,559 (84%)	4,082,805 (85%)	3,992,373 (83%)	4,296,204 (85%)	4,243,944 (86.3%)	4,333,334 (87%)
Genes (total)	4202	4137	4053	4310	4367	4493	4319	4485
Predicted CDS	4080	3970	3837	4113	4163	4300	4125	4244
Pseudogene		67	94	93	104	89	89	133
Ribosomal RNA operons	7	7	7	7	7	7	7	7
tRNAs	76	74	88	76	74	75	75	75
ncRNA (similarity E. coli)	23	4	12	6	4	7	8	23
CRISPR Arrays	4	4	3	4	4	3	1	4
