## Supplementary Table S3 for "The phytopathogenic nature of *Dickeya aquatica* 174/2 and the dynamic early evolution of *Dickeya* pathogenicity"

### Sheet: Feuil1
Organism/Name	Host or environment	Mono or dicotyledon	Host family	Geographical origin	Year of isolation	Type strain	Genome sequence references	CladeID	BioSample	BioProject	Assembly	Size (Mb)	GC%	Replicons	WGS	Scaffolds	Genes	Proteins	Level
Dickeya paradisiaca Ech703	Solanum tuberosum	dicot	Solanaceae	Australia	?	no	Lucas et al. (unpublished )	21598	SAMN02598494	PRJNA33069	GCA_000023545.1	4.67945	55	chromosome:CP001654.1	-	1	4137	3970	Complete Genome
Dickeya paradisiaca NCPPB 2511	Musa paradisiaca	Monocot	Musaceae, banana	Colombia	1968	yes	Pritchard et al. (2013b)	21598	SAMN02470088	PRJNA172954	GCA_000400505.1	4.63187	55	chromosome:NZ_CM001857.1/CM001857.1	AONV01	1	4096	3780	Chromosome
Dickeya aquatica 174/2	river water	-	-	England	2014	yes	this work	19681			GCA_900095885	4.50156	54.6	chromosome: GCA_900095885		1	4202	4080	Complete Genome
Dickeya aquatica CSL RW240	river water	-	-	England	?	no	Pritchard et al. (2013b)	19681	SAMN02470084	PRJNA172955	GCA_000406085.2	4.38662	53.4999	chromosome:NZ_CM001973.2/CM001973.2	AONZ02	26	3889	3734	contig
Dickeya aquatica DW 0440	river water	-	-	Finland	2013	no	Pritchard et al. (2013b)	19681	SAMN02470098	PRJNA173398	GCA_000406285.1	4.34194	53.3482	chromosome:NZ_CM001983.1/CM001983.1	AOON01	47	3919	3645	contig
Dickeya sp. NCPPB 569 (new genospecies= Dickeya poaceaephila)	Saccharum officinarum	Monocot	Poaceae	Australia	1958		Pritchard et al. (2013b)	19681	SAMN02470100	PRJNA172910	GCA_000406125.1	4.22076	52.601	chromosome:NZ_CM001975.1/CM001975.1	AOOD01	6	3865	3534	contig
Dickeya zeae DZ2Q	Oryza sativa	monocot	Poaceae	Italy		no	Bertani et al.(2013)	19681	SAMN02469908	PRJNA193475	GCA_000404105.1	4.64652	53.2	-	APMV01	26	4180	3955	Contig
Dickeya zeae EC1	Oryza sativa	monocot	Poaceae	China		no	Zhou et al. (2015)	19681	SAMN03275446	PRJNA229184	GCA_000816045.1	4.53236	53.4	chromosome:NZ_CP006929.1/CP006929.1	-	1	4052	3842	Complete Genome
Dickeya zeae ZJU1202	Oryza sativa	monocot	Poaceae	China	2012	no	Li et al. ( 2012)	19681	SAMN02472172	PRJNA159489	GCA_000264075.1	4.58711	53.3	-	AJVN01	188	4081	3893	Contig
Dickeya zeae CSL RW192	river water	-	-	England		no	Pritchard et al. (2013b)	19681	SAMN02470093	PRJNA172883	GCA_000406045.1	4.70177	53.3925	chromosome:NZ_CM001972.1/CM001972.1	AONY01	4	4258	4093	contig
Dickeya zeae NCPPB 3531	Solanum tuberosum	dicot	Solanaceae	Australia		no	Pritchard et al. (2013b)	19681	SAMN02470101	PRJNA172950	GCA_000406225.1	4.62586	53.6997	chromosome:NZ_CM001980.1/CM001980.1	AOOI01	2	4120	3968	Contig
Dickeya zeae Ech586	Philodendron	monocot	Araceae	Florida USA	1961	no	Lucas et al. (unpublished )	19681	SAMN02598506	PRJNA33667	GCA_000025065.1	4.81839	53.6	chromosome:NC_013592.1/CP001836.1	-	1	4291	4113	Complete Genome
Dickeya zeae NCPPB 3532	Solanum tuberosum	dicot	Solanaceae	Australia		no	Pritchard et al. (2013b)	19681	SAMN02470083	PRJNA172951	GCA_000400525.1	4.55706	53.6	chromosome:NZ_CM001858.1/CM001858.1	AONW01	1	4118	3943	Chromosome
Dickeya zeae NCPPB 2538	Zea mays	monocot	Poaceae	USA	1970	yes	Pritchard et al. (2013b)	19681	SAMN02470089	PRJNA172907	GCA_000406165.1	4.56379	53.6005	chromosome:NZ_CM001977.1/CM001977.1	AOOF01	7	4087	3913	Contig
Dickeya zeae MS1	Musa, banana	monocot	Musaceae, banana	China	2009	no	Zhang et al. (2013)	19681	SAMN01991085	PRJNA194072	GCA_000382585.1	4.74828	53.3	-	APWM01	58	4306	4121	Contig
Dickeya zeae MK19	river water	-	-	Scotland		no	Pritchard et al. (2013b)	19681	SAMN02470105	PRJNA172959	GCA_000406325.1	4.67215	53.6028	chromosome:NZ_CM001985.1/CM001985.1	AOOR01	4	4232	4081	contig
Dickeya chrysanthemi subsp. parthenii NCPPB 516	Parthenium argentatum	dicot	Asteraceae	Denmark	1957	no	Pritchard et al. (2013b)	19681	SAMN02470085	PRJNA172904	GCA_000406065.1	4.61724	54.2413	chromosome:NZ_CM001904.1/CM001904.1	AOOC01	8	4247	4012	contig
Dickeya chrysanthemi subsp. chrysanthemi NCPPB 402	Chrysanthemum morifolium	dicot	Asteraceae	USA	1958	yes	Pritchard et al. (2013b)	19681	SAMN02470094	PRJNA172902	GCA_000406105.1	4.70035	54.1876	chromosome:NZ_CM001974.1/CM001974.1	AOOA01	21	4271	3977	contig
Dickeya chrysanthemi NCPPB 3533	Solanum tuberosum	dicot	Solanaceae	USA	1985	no	Pritchard et al. (2013b)	19681	SAMN02470090	PRJNA172952	GCA_000406245.1	4.73071	54.5052	chromosome:NZ_CM001981.1/CM001981.1	AOOJ01	23	4317	4100	contig
Dickeya chrysanthemi L11	Lake water	-	-	Malaysia	2014	no	Chan et al. (2015)	19681	SAMN03145752	PRJNA265154	GCA_000784725.1	4.76788	54.3	-	JSYH01	144	4194	4056	Contig
Dickeya chrysanthemi Ech1591	Zea mays	monocot	Poaceae	?	?	no	Lucas et al. (unpublished )	19681	SAMN02598480	PRJNA31295	GCA_000023565.1	4.81385	54.5	chromosome:CP001655.1	-	1	4367	4163	Complete Genome
Dickeya sp. 2B12 (new genospecies=Dickeya undicola)	Lake water	-	-	Malaysia	2014		Tan et al. (2015)	19681	SAMN03145754	PRJNA265153	GCA_000784735.1	4.34979	54.5	-	JSYG01	77	3858	3745	Contig
Dickeya fangzhongdai M074 (formerly D. chrysanthemi M074)	waterfall	-	-	Malaysia	2013	no	University of Malaya (unpublished)	19681	SAMN03113152	PRJNA264127	GCA_000774065.1	4.95236	56.8	-	JRWY01	145	4328	4159	Contig
Dickeya fangzhongdai ND14b (formerly Cedecea neteri ND14b)	Waterfall	-	-	Malaysia	2013	no	University of Malaya (unpublished)	19681	SAMN03067133	PRJNA260885	GCA_000758345.1	5.05287	56.9	chromosome:NZ_CP009460.1/CP009460.1	-	1	4462	4294	Complete Genome
Dickeya fangzhongdai M005 (formerly D. solani M005)	Waterfall	-	-	Malaysia	2013	no	Wen-Si Tan (unpublished)	19681	SAMN03154071	PRJNA265922	GCA_000803195.1	5.10574	56.6	-	JSXD01	138	4409	4251	Contig
Dickeya fangzhongdai MK7 (formerly D. sp MK7)	river water	-	-	Scotland	?	no	Pritchard et al. (2013b)	19681	SAMN02470104	PRJNA172956	GCA_000406305.1	4.9314	56.5926	chromosome:NZ_CM001984.1/CM001984.1	AOOO01	21	4374	4204	Contig
Dickeya fangzhongdai S1 (formerly D. sp S1)	Phalaenopsis	Monocot	Orchidaceae	Slovenia	2012	no	Alic et al. (2015)	19681	SAMN03203481	PRJNA268270	GCA_001187965.1	4.89297	56.8	-	JXBO01	59	4247	4047	Contig
Dickeya fangzhongdai B12 (formerly D. sp B16)	Phalaenopsis	Monocot	Orchidaceae	Slovenia	2010	no	Alic et al. (2015)	19681	SAMN03203480	PRJNA268269	GCA_001187975.1	4.88566	56.7	-	JXBN01	61	4220	4021	Contig
Dickeya fangzhongdai NCPPB 3274 (formerly D. sp NCPPB 3274)	Aglaonema pictum	Monocot	Araceae	St. Lucia	1969	no	Pritchard et al. (2013b)	19681	SAMN02470096	PRJNA172949	GCA_000406205.1	5.11502	56.4419	chromosome:NZ_CM001979.1/CM001979.1	AOOH01	15	4561	4356	Contig
Dickeya solani IPO 2222	Solanum tuberosum	dicot	Solanaceae	Netherland	2007	yes	Pritchard et al. (2013a), Khady et al. (2016)	19681	SAMN02470091	PRJNA173396	GCA_000400795.1	4.86726	56.2	chromosome:NZ_CM001859.1/CM001859.1	AONU01	1	4295	4022	Complete Genome
Dickeya solani MK10	Solanum tuberosum	dicot	Solanaceae	Israel	?	no	Pritchard et al. (2013a)	19681	SAMN02470099	PRJNA172957	GCA_000365285.1	4.93524	56.2024	chromosome:NZ_CM001839.1/CM001839.1	AOOP01	3	4335	4100	Contig
Dickeya solani MK16	river	-	-	Scotland	ND	no	Pritchard et al. (2013a)	19681	SAMN02470107	PRJNA172958	GCA_000365345.1	4.87038	56.2159	chromosome:NZ_CM001842.1/CM001842.1	AOOQ01	3	4270	4098	Contig
Dickeya solani GBBC 2040	Solanum tuberosum	dicot	Solanaceae	Belgium	?	no	Pritchard et al. (2013a)	19681	SAMN02470092	PRJNA173464	GCA_000400565.1	4.86005	56.2499	chromosome:NZ_CM001860.1/CM001860.1	AONX01	1	4303	3985	Chromosome
Dickeya solani RNS 08.23.3.1.A=3337	Solanum tuberosum	dicot	Solanaceae	France	2008	no	Pedron et al. (2014), Khady et al. (2015)	21151	SAMN02597364	PRJNA176848	GCA_000511285.1	4.92374	56.2	-	AMYI01	1	4201	4050	Chromosome
Dickeya solani RNS 07.7.3B	Solanum tuberosum	dicot	Solanaceae	France	2007	no	Khady et al. (2015)	21151	SAMN03266540	PRJNA270490	GCA_001401695.1	4.87181	56.2	-	JWLR01	24	4167	4045	Contig
Dickeya solani PPO 9134	Hyacinth	monocot	Hyacinthaceae	Netherland	2008	no	Khady et al. (2015)	21151	SAMN03266542	PRJNA270493	GCA_001417915.1	4.87083	56.2	-	JWLT01	22	4166	4046	contig
Dickeya solani D s0432-1	Solanum tuberosum	dicot	Solanaceae	Finland	2004	no	Garlant et al. (2013)	21151	SAMN02471790	PRJNA168349	GCA_000474655.1	4.90452	56.2	-	AMWE01	4	4298	4095	Contig
Dickeya solani IFB 0099	Solanum tuberosum	dicot	Solanaceae	Poland	2005	no	Golanowska et al. (2015)	21151	SAMN03283949	PRJNA272487	GCA_000831935.1	5.09412	56.4	-	JXRS01	97	4390	4068	Contig
Dickeya solani RNS 05.1.2A	Solanum tuberosum	dicot	Solanaceae	France	2005	no	Khady et al. (2015)	21151	SAMN03266539	PRJNA270489	GCA_001401705.1	4.98557	56.1	-	JWMJ01	37	4316	4193	Contig
Dickeya solani PPO 9019	Muscari	monocot	Liliaceae	Netherland	2006	no	Khady et al. (2015)	21151	SAMN03266541	PRJNA270491	GCA_001506125.1	4.9104	56.2852	plasmid unnamed:NZ_CM003649.1/CM003649.1	JWLS01	25	4218	4089	Contig
Dickeya dianthicola NCPPB 453	Dianthus caryophyllus	dicot	Caryophyllaceae	UK	1956	yes	Pritchard et al. (2013a)	21151	SAMN02470095	PRJNA172901	GCA_000365305.1	4.67606	55.9526	chromosome:NZ_CM001841.1/CM001841.1	AOOB01	11	4244	3997	contig
Dickeya dianthicola GBBC 2039	Solanum tuberosum	dicot	Solanaceae	Belgium	?	no	Pritchard et al. (2013a)	21151	SAMN02470103	PRJNA173463	GCA_000365365.1	4.79824	56.2597	chromosome:NZ_CM001838.1/CM001838.1	AOOM01	32	4403	4076	contig
Dickeya dianthicola NCPPB 3534	Solanum tuberosum	dicot	Solanaceae	Netherland	1983	no	Pritchard et al. (2013a)	21151	SAMN02470097	PRJNA172903	GCA_000365405.2	4.86739	55.6436	chromosome:NZ_CM001840.1/CM001840.1	AOOK01	100	4415	4151	contig
Dickeya dianthicola IPO 980	solanum tuberosum	dicot	Solanaceae	Netherland	1991	no	Pritchard et al. (2013a)	21151	SAMN02470087	PRJNA173395	GCA_000430955.1	4.84093	55.7044	chromosome:NZ_CM002023.1/CM002023.1	AOOS01	27	4390	4121	contig
Dickeya dianthicola RNS04.9	solanum tuberosum	dicot	Solanaceae	France	2004	no	Raoul des Essarts et al. (2015)	21151	SAMN03486531	PRJNA193390	GCA_000975305.1	4.72151	55.9	chromosome:NZ_KQ046817.1/		1	4273	4003	chromosome
Dickeya dadantii NCPPB 898	Pelargonium capitatum	dicot	Geraniaceae	Comoro Islands	1960	yes	Pritchard et al. (2013b)	19681	SAMN02470086	PRJNA172906	GCA_000406145.1	4.93764	56.3	chromosome:NZ_CM001976.1/CM001976.1	AOOE01	12	4444	4217	contig
Dickeya dadantii subsp. dieffenbachiae NCPPB 2976	Dieffenbachia sp.	Monocot	Araceae	USA	1957	yes	Pritchard et al. (2013b)	19681	SAMN02470106	PRJNA172911	GCA_000406185.1	4.81753	56.4055	chromosome:NZ_CM001978.1/CM001978.1	AOOG01	14	4370	4127	contig
Dickeya dadantii NCPPB 3537	Solanum tuberosum	dicot	Solanaceae	Peru	1979	no	Pritchard et al. (2013b)	19681	SAMN02470102	PRJNA172953	GCA_000406265.1	4.80845	56.484	chromosome:NZ_CM001982.1/CM001982.1	AOOL01	12	4259	4078	contig
Dickeya dadantii 3937	SaintPaulia ionantha	dicot	Geraniaceae	France Vendee	1977	no	Glasner et al. (2011)	19681	SAMN02603422	PRJNA30	GCA_000147055.1	4.92280	56.3	chromosome:NC_014500.1/CP002038.	-	1	4451	4215	Complete Genome
Serratia sp ATCC39006 (new genus=Prodigiosinella confusarubida)	Channel water	-	-	USA, New jersey	1982		Fineran et al. (2013)	23547	SAMN02470747	PRJNA202845	GCA_000463345.2	4.94479	49.2	-	AWXH01	8	4528	4295	Contig
