## Supplementary Table S6 for "The phytopathogenic nature of *Dickeya aquatica* 174/2 and the dynamic early evolution of *Dickeya* pathogenicity"

### Sheet: Feuil1
Supplementary Table 6: Results of the AU tests performed on core-pf and rprots topologies using the 1,341 core-pf and the 51 rprots protein families. Protein families with pvalues > 0.01 do not reject the tested topology.
	pvalue > 0.01
TOPOLOGIES TESTED	CORE-PF (1,341 protein families)	RPROTS (51 protein families)
CORE-PF ML topology	853 (63.6%)	16 (31.4%)
RPROT ML topology	278 (20.7%)	15 (29.4%)
