## Supplementary Table S7 for "The phytopathogenic nature of *Dickeya aquatica* 174/2 and the dynamic early evolution of *Dickeya* pathogenicity"

### Sheet: 17_01_09_regulateur_nb_sites_fi
Regulator	Binding sites number	CDS
AaeR	1	aaeR
AcrR	1	acrR
AraC	1	araB
ArcA	33	acs;argR;chmX;cpmA;cydA;cyoA;DAQ1742_00511;DAQ1742_00584;DAQ1742_01229;DAQ1742_01815;DAQ1742_02806;DAQ1742_03405;dcuB;fadB;fct;flgA;fur;gntK;hns;holE;lpcA;maeN;outB;pstS;ptsG;ravA;sodA;sulA;ybfA;ybfA;ydcX;yfiL;yoaB
ArgR	5	argE;argI;argR;carA;DAQ1742_04228
BaeR	3	DAQ1742_01770;DAQ1742_02017;mdtA
BirA	1	bioA
CpxR	37	alaE;argP;cpxR;DAQ1742_00163;DAQ1742_00924;DAQ1742_01228;DAQ1742_01459;DAQ1742_01866;DAQ1742_01866;DAQ1742_02653;DAQ1742_02866;DAQ1742_02922;DAQ1742_03443;DAQ1742_03729;DAQ1742_03766;DAQ1742_03974;DAQ1742_04096;dusB;exbB;fadL;focA;hcp;kdgF;lolA;lrp;mgtC;ompR;pmrC;pnp;ppiA;spiX;srfA;udp;yccA;ydfG;yqdH;ytfK
CRP	80	aaeR;acs;acsF;agaZ;araB;argR;arnB;atpI;bhsA;bipA;cdd;citW;cspE;cybB;DAQ1742_00813;DAQ1742_01211;DAQ1742_01426;DAQ1742_01829;DAQ1742_01839;DAQ1742_02009;DAQ1742_02134;DAQ1742_02152;DAQ1742_02160;DAQ1742_02398;DAQ1742_02612;DAQ1742_02938;DAQ1742_03082;DAQ1742_03540;DAQ1742_03766;DAQ1742_03776;DAQ1742_03955;dctA;deoC;deoC;eutE;fct;fimA;flhD;ganE;ganL;ghxQ;ghxQ;glpA;gntK;kdgF;kdgM;kdgM;mdtG;mntH;msrB…
CueR	2	cueO;cueR
ExuR	2	exuR;exuT
FabR	4	DAQ1742_00739;fabA;fabB;yqfA
FadR	8	accD;dppA;fabB;fadB;fadE;fadL;ybfA;yhcB
FlhDC	4	flgB;flhB;fliA;fliF
FNR	82	aceB;alaA;cbsH;cbsH;cydA;DAQ1742_00130;DAQ1742_00409;DAQ1742_00445;DAQ1742_00445;DAQ1742_00446;DAQ1742_00479;DAQ1742_00526;DAQ1742_00644;DAQ1742_00646;DAQ1742_00664;DAQ1742_01209;DAQ1742_01465;DAQ1742_01791;DAQ1742_01799;DAQ1742_01829;DAQ1742_01839;DAQ1742_01866;DAQ1742_02163;DAQ1742_02428;DAQ1742_02437;DAQ1742_02515;DAQ1742_02561;DAQ1742_03089;DAQ1742_03261;DAQ1742_03420;DAQ1742_03446;DAQ1742_03…
FruR	14	atpI;cheD;DAQ1742_04377;dctA;epd;fruB;fruB;hybO;pfkA;pykF;rluE;sbcB;ychE;yeaC
Fur	48	acsF;bfd;cbuD;cbuD;citA;DAQ1742_00409;DAQ1742_00479;DAQ1742_00522;DAQ1742_00730;DAQ1742_00802;DAQ1742_00850;DAQ1742_00857;DAQ1742_01084;DAQ1742_01087;DAQ1742_01210;DAQ1742_01565;DAQ1742_01798;DAQ1742_01831;DAQ1742_02239;DAQ1742_02651;DAQ1742_02760;DAQ1742_03089;DAQ1742_03279;DAQ1742_03580;DAQ1742_03587;DAQ1742_03739;DAQ1742_04102;DAQ1742_04212;DAQ1742_04254;fdoG;fecI;fhlA;ftnA;ftnA;gcvT;hybO;menD…
GalR	3	DAQ1742_03082;galS;vfmF
GlpR	2	glpD;glpF
GlrR	2	DAQ1742_04212;qseE
GntR	2	gntK;gntK
HrpS	1	hrpJ
IclR	1	aceB
IlvY	3	DAQ1742_03483;ilvY;ilvY
IscR	3	iscR;iscR;nfuA
KdgR	32	bhsA;chmX;DAQ1742_00538;DAQ1742_00629;DAQ1742_00778;DAQ1742_01426;DAQ1742_01851;DAQ1742_01907;DAQ1742_04393;ghxQ;kdgF;kdgK;kdgN;kdgN;mccF;ogl;outB;pecT;pehX;pelA;pelD;pelW;pelX;ppsR;pykF;spiX;tabA;tfpX;togT;ybhI;yeeO;yqjV
LacI	1	lacZ
LexA	17	DAQ1742_00529;DAQ1742_01907;DAQ1742_01968;DAQ1742_02550;dinB;dinI;lexA;lexA;msgA;polB;recA;recN;ruvA;sulA;uvrB;uvrD;yneJ
Lrp	33	chaC;cpdB;cse1;DAQ1742_00175;DAQ1742_01199;DAQ1742_01581;DAQ1742_01670;DAQ1742_01750;DAQ1742_01790;DAQ1742_01829;DAQ1742_01906;DAQ1742_02559;DAQ1742_02865;DAQ1742_03607;DAQ1742_04365;hrpJ;hrpJ;hrpJ;katE;livK;panM;pelA;rluC;sixA;uvrB;uxaC;vfmA;ydjM;yhbU;yhcC;yicE;ynfB;znuC
MetJ	11	btuB;DAQ1742_00464;metA;metA;metE;metE;metF;metJ;metN;mtnA;ybdL
MetR	1	DAQ1742_03249
ModE	3	fdoG;moaA;yghW
MprA	1	acrA
NadR	3	DAQ1742_02786;nadA;nadB
NsrR	7	DAQ1742_01166;DAQ1742_01481;DAQ1742_02281;hcp;hmpX;tehB;ytfE
OmpR	31	agaR;dacB;DAQ1742_00174;DAQ1742_00762;DAQ1742_01581;DAQ1742_01581;DAQ1742_01748;DAQ1742_01770;DAQ1742_01807;DAQ1742_01847;DAQ1742_01851;DAQ1742_02511;DAQ1742_03011;DAQ1742_03432;DAQ1742_03743;DAQ1742_04271;DAQ1742_04390;DAQ1742_04392;expR;fadL;focA;gltP_2;kdgN;kdgR;ompF_2;ompX;pelL;prtA;trg;wrbA;ybhI
OxyR	5	DAQ1742_03438;DAQ1742_03539;lysP;pdhR;zapB
PdhR	3	ndh;pdhR;uxaC
PecS	1	DAQ1742_01731
PhoB	4	phoB;pitA;pstS;ycbX
PhoP	28	chaC;cyaB;DAQ1742_00175;DAQ1742_00500;DAQ1742_00536;DAQ1742_00629;DAQ1742_00857;DAQ1742_01565;DAQ1742_01597;DAQ1742_01798;DAQ1742_01863;DAQ1742_01919;DAQ1742_02574;DAQ1742_03158;DAQ1742_03952;dppA;gcpA;gnd;gnd;hybG;mntH;osmY;pelL;prfC;serC;sftP;yeiE;yiaF
PmrA	5	brnQ;DAQ1742_03011;gntR;pmrC;pncC
PurR	14	cvpA;gcvT;guaB;purE;purH;purL;purM;purT;pyrD;rpiA;serA;yeaL;yicE;yieH
RafR	2	rafA;rafA
RbsR	1	rbsD
RcsB	18	acs;bacB;DAQ1742_00091;DAQ1742_00171;DAQ1742_00549;DAQ1742_02693;DAQ1742_03969;dinB;fimB;flhD;hrpS;ompA;pecT;proV;ravA;rhtA;ycfJ;yecM
RhaS	2	rhaB;rhiT
Rob	8	bacA;DAQ1742_01084;DAQ1742_01748;DAQ1742_01944;DAQ1742_03420;fadE;gltP_2;yhbQ
ScrR	2	scrK;scrY
SlyA	9	cel5Z;DAQ1742_00857;DAQ1742_01791;DAQ1742_03441;DAQ1742_03783;ecpB;gcpA;iolR;yicE
TrpR	2	trpE;trpR
TyrR	1	aroP
UxuR	2	exuR;uxaC
YdcR	1	ylaC
YjiR	1	DAQ1742_00297
Zur	4	DAQ1742_01816;hmuV;znuC;znuC
