## Supplementary Table S9 for "The phytopathogenic nature of *Dickeya aquatica* 174/2 and the dynamic early evolution of *Dickeya* pathogenicity"

### Sheet: Sheet1
Ancestral node	Core genome topology (D solani + D dadantii)			Alternative topology (D solani + D dianthicola)
	#Protein families	#Gains	#Losses	#Protein families	#Gains	#Losses
D dadantii	4.222	46	109	4.275	50	200
D solani	4.016	153	422	4.016	140	532
D dianthicola	4.042	465	757	4.033	357	732
D solani + D dianthicola	NA	NA	NA	4.408	6	23
(D solani + D dianthicola) + D dadantii	NA	NA	NA	4.424	3	9
D solani + D dadantii	4.286	31	79	NA	NA	NA
(D solani + D dadantii) + D dianthicola	4.334	1	1	NA	NA	NA
D fangzhongdai	4.258	79	81	4.287	106	156
D chrysanthemi	4.011	214	470	4.047	134	483
D zeae	4,060	250	459	4.167	165	394
CLuster I (D chrysanthemi + D zeae)	4,268	1	1	4.396	1	1
Cluster I + D poaceaephila	4,268	61	142	4.396	28	93
CLuster II (D solani + D dadantii + D dianthicola + D fangzhongdai + D undicola)	4,334	89	104	4.431	126	156
D aquatica	3,670	653	1.333	3.63	539	1.374
D paradisiaca	3,828	477	1.276	3.827	186	1.291
Dickeya	4,627	22	49	4.633	198	540
